# Genome wide characterization and expression analysis of CrRLK1L gene family in wheat unravels their roles in development and stress-specific responses

**DOI:** 10.1101/2023.05.24.541849

**Authors:** Nilesh D. Gawande, Subramanian Sankaranarayanan

## Abstract

*Catharanthus roseus* receptor-like kinase 1-like (CrRLK1L) genes encode a subfamily of receptor-like kinases (RLK) that regulate diverse processes during plant growth, development and stress responses. This study aims to provide a comprehensive genome-wide functional characterization of CrRLK1L family in bread wheat (*Triticum aestivum*). The genome of *T. aestivum* encodes 15 *CrRLK1L* family genes that has 43 paralogous copies with three homeologs each, except for *-2-D* and *-7-A*, which were found to be absent. In addition, a frame shift deletion was identified in the Paralog *-2-B*. Chromosomal localization analysis revealed a markedly uneven distribution of *Ta-CrRLK1L* genes across seven different chromosomes, with chromosome 4 housing the highest number of genes while chromosome 6 lacked any CrRLK1L genes. Tissue-specific gene expression analysis revealed distinct expression patterns among the members of the gene family, with certain members exhibiting heightened expression in reproductive tissues. Gene expression analysis under various abiotic and biotic stress conditions unveiled differential regulation of different gene family members. An examination of cis-acting elements in the promoter regions, identified specific elements crucial for plant growth and developmental processes. This comprehensive genome wide analysis and expression study provide valuable insights into the essential functions of CrRLK1L members in wheat.
