## Supplementary Tables for "Genome wide characterization and expression analysis of CrRLK1L gene family in wheat unravels their roles in development and stress-specific responses": Supplementary Table 12. Fusarium graminearum infection.xlsx

### Sheet: Sheet1
Table S12. Gene expression analysis of Ta-CrRLK1L genes in reposne to F. graminearum infection
Genes	Expression in FPKPM				Fold Change
	Control	24 hr Fg	48 hr Fg	72 hr Fg	Fc 24 hr	Fc 48 hr	Fc 72 hr
Ta-CrRLK1L1-A	0.020173	0.00724167	0.0713013	0.0209227	0.358978	3.53449	1.03716
Ta-CrRLK1L1-B	0	0	0	0	ND	ND	ND
Ta-CrRLK1L1-D	0.0147257	0.0136817	0	0	0.929103	ND	ND
Ta-CrRLK1L2-A	1.0196	0.903559	0.570412	0.249163	0.886194	0.559449	0.244374
Ta-CrRLK1L2-B	0.045106	0.096536	0.0436963	0.0488357	2.1402	0.968748	1.08269
Ta-CrRLK1L3-A	7.30605	13.7684	14.1667	15.6312	1.88452	1.93904	2.13948
Ta-CrRLK1L3-B	6.76335	15.8469	15.0902	16.4953	2.34305	2.23118	2.43892
Ta-CrRLK1L3-D	7.81746	18.388	17.5263	18.0034	2.35218	2.24194	2.30298
Ta-CrRLK1L4-A	6.15659	8.64582	14.1466	13.1936	1.40432	2.2978	2.143
Ta-CrRLK1L4-B	0.405541	0.895392	1.40174	0.963567	2.20789	3.45648	2.376
Ta-CrRLK1L4-D	2.39816	3.14369	5.24932	4.04451	1.31088	2.1889	1.68651
Ta-CrRLK1L5-A	17.888	15.2153	10.3105	9.3143	0.850585	0.576391	0.520701
Ta-CrRLK1L5-B	12.8378	10.1145	6.34559	7.45044	0.787869	0.494288	0.58035
Ta-CrRLK1L5-D	15.1005	12.0547	6.24566	6.36559	0.798301	0.413607	0.421549
Ta-CrRLK1L6-A	1.15564	5.15863	2.96641	3.5952	4.46386	2.56689	3.11099
Ta-CrRLK1L6-B	1.84196	8.88116	9.50154	10.3774	4.82157	5.15837	5.63386
Ta-CrRLK1L6-D	1.65595	9.04503	11.4696	10.5418	5.46215	6.9263	6.36602
Ta-CrRLK1L7-B	0.886693	5.14856	4.75427	4.56849	5.80647	5.3618	5.15228
Ta-CrRLK1L7-D	0.080484	0.807444	1.84661	1.74997	10.0324	22.9438	21.7431
Ta-CrRLK1L8-A	0	0	0	0	ND	ND	ND
Ta-CrRLK1L8-B	0	0	0	0	ND	ND	ND
Ta-CrRLK1L8-D	0	0	0	0	ND	ND	ND
Ta-CrRLK1L9-A	14.793	10.9281	6.71991	6.93081	0.738737	0.454263	0.46852
Ta-CrRLK1L9-B	13.2654	9.43151	5.78635	4.88603	0.710984	0.436198	0.368328
Ta-CrRLK1L9-D	12.8134	9.11301	4.32219	4.00422	0.711207	0.337317	0.312502
Ta-CrRLK1L10-A	2.38825	2.67458	1.2729	1.14771	1.11989	0.532983	0.480566
Ta-CrRLK1L10-B	1.621	2.13219	0.83705	0.478827	1.31535	0.516377	0.295389
Ta-CrRLK1L10-D	1.84622	2.33415	0.976447	1.09799	1.26428	0.528889	0.594723
Ta-CrRLK1L11-A	6.98714	5.75476	3.477	4.2349	0.823622	0.497629	0.606099
Ta-CrRLK1L11-B	6.36611	6.19083	5.23465	7.89081	0.972466	0.822268	1.2395
Ta-CrRLK1L11-D	9.11581	8.49846	4.46538	5.63489	0.932278	0.489851	0.618145
Ta-CrRLK1L12-A	4.46406	5.92026	2.92064	1.4482	1.32621	0.654258	0.324414
Ta-CrRLK1L12-B	8.53615	13.057	5.33436	2.58422	1.52961	0.624914	0.302738
Ta-CrRLK1L12-D	4.58035	6.45289	3.14244	1.39611	1.40882	0.686069	0.304804
Ta-CrRLK1L13-A	9.86083	12.457	6.13876	3.51934	1.26328	0.62254	0.356901
Ta-CrRLK1L13-B	10.422	13.2278	6.63392	3.90577	1.26922	0.636531	0.374762
Ta-CrRLK1L13-D	13.019	15.9968	8.99612	4.60116	1.22873	0.691001	0.35342
Ta-CrRLK1L14-A	17.2857	12.6692	6.57545	5.16871	0.73293	0.380399	0.299017
Ta-CrRLK1L14-B	17.3567	10.9788	7.05619	5.44772	0.63254	0.406539	0.313868
Ta-CrRLK1L14-D	22.3675	16.3151	11.3482	10.9336	0.729411	0.507351	0.488817
Ta-CrRLK1L15-A	2.28649	1.51334	0.725768	0.273402	0.661863	0.317415	0.119573
Ta-CrRLK1L15-B	2.27479	1.41397	0.529973	0.263832	0.621582	0.232977	0.115981
Ta-CrRLK1L15-D	2.61337	1.72851	0.657911	0.263481	0.66141	0.251748	0.10082
Note: Expression for CrRLK1L genes in response to F. graminearum infection was determined from the
transcriptome datasets from BioProject PRJNA522013. Fg denotes - FPKM changes in response to F. graminearum
infection after 24, 48 and 72 hrs of post inoculation. Fc denoted the upregulation or downregulation of genes.
