## Supplementary Tables for "Genome wide characterization and expression analysis of CrRLK1L gene family in wheat unravels their roles in development and stress-specific responses": Supplementary Table S1. Transcriptome data.xlsx

### Sheet: Sheet1
Supplementary Table S1. Details of the transcriptome datasets used in the gene expression analysis of CrRLK1L gene families in Triticum aestivum
Dataset details	No. of replicates	SRA ID	Wheat Cultivar	References/BioProject
Tissue specific expression
Seventy one tissues	3	NA	Azhurnaya	Ramírez-González et al., 2018
				Winter et al., 2007
Reproductive tissues
Immature pollen tissue	3	ERX3815576, ERX3815577, ERX3815578	Fielder	BioProject accession
Immature piistil tissue	3	ERX3815579, ERX3815580, ERX3815581	Fielder	PRJEB36244
Five tissue types (Stage)
Seed/Fruit (whole plant ripening stage)	2	ERX391046, ERX391050	Chinsese spring	Pingault et al., 2015
Root (Cotyledon emergence)	2	ERX391071, ERX391061	Chinsese spring	Pingault et al., 2016
Leaf (whole plant fruit formation 30-50% moisture)	2	ERX391062, ERX391021	Chinsese spring	Pingault et al., 2017
Stem (Two nodes or internode stage)	2	ERX391032, ERX391016	Chinsese spring	Pingault et al., 2018
five tissue types (Stage)	2	ERX391052, ERX391070	Chinsese spring	Pingault et al., 2019
Abiotic factors
Cold stress
Control	3	SRX625519, SRX625520, SRX625521	Manitou	Li et al., 2015
Cold stress	3	SRX625522, SRX625523, SRX625524	Manitou	Li et al., 2015
Drought, Heat and Combined stress
Control	2	SRX673834, SRX673835	TAM107	Liu et al., 2015
Drought stress 1 hr	2	SRX673836, SRX673838	TAM107	Liu et al., 2015
Drought stress 6 hr	2	SRX673839, SRX673840	TAM107	Liu et al., 2015
Heat stress 1 hr	2	SRX673841, SRX673843	TAM107	Liu et al., 2015
Heat stress 6 hr	2	SRX673844, SRX673845	TAM107	Liu et al., 2015
Combined stress 1 hr	2	SRX673846, SRX673847	TAM107	Liu et al., 2015
Combined stress 6 hr	2	SRX673848, SRX673849	TAM107	Liu et al., 2015
Salt stress
Water Control	3	SRX9781259, SRX9781260, SRX9781251	Chinsese spring	BioProject accession
100 mM NaCl	3	SRX9781252, SRX9781253, SRX9781254	Chinsese spring	PRJNA632706
Pathogen infection
Head blight disease (Fusarium graminearum)
Control (0 hrs post Fg infection)	3	SRX5370694, SRX5370693, SRX5370692	Norm	BioProject accession
24 hrs post Fg infection)	3	SRX5370691, SRX5370698, SRX5370697	Norm	PRJNA522013
48 hrs post Fg infection)	3	SRX5370696, SRX5370695, SRX5370690	Norm
72 hrs post Fg infection)	3	SRX5370287, SRX5370286, SRX5370288	Norm
Ergot disease (Claviceps purpurea infection)
Mock Stigma 1 hr	3	ERX4740788, ERX4740789, ERX4740790	CMS line	Tente et al., 2021
Cp inoculation stigma 1 hr	3	ERX4740778, ERX4740779, ERX4740780	CMS line	Tente et al., 2021
Mock ovule 48 hr	3	ERX4740761, ERX4740762, ERX4740763	CMS line	Tente et al., 2021
Cp ovule 48 hr	3	ERX4740740, ERX4740741, ERX4740742	CMS line	Tente et al., 2021
Mock ovary transmitting tissues (TT) 48 hr	3	ERX4740830, ERX4740831, ERX4740830	CMS line	Tente et al., 2021
Cp ovary transmitting tissues (TT) 48 hr	3	ERX4740807, ERX4740808, ERX4740809	CMS line	Tente et al., 2021
