## Supplementary Tables for "Genome wide characterization and expression analysis of CrRLK1L gene family in wheat unravels their roles in development and stress-specific responses": Supplementary Table S6. Seventy one tissue types expression.xlsx

### Sheet: Sheet1
Supplementary Table S6. Gene expression analysis of CrRLK1L genes across a panel of seventy-one tissues in spring wheat cultivar Azhurnaya
Tissue types	Gene expression in TPM
	Ta-CrRLK1L1-A	Ta-CrRLK1L1-B	Ta-CrRLK1L1-D	Ta-CrRLK1L2-A	Ta-CrRLK1L2-B	Ta-CrRLK1L3-A	Ta-CrRLK1L3-B	Ta-CrRLK1L3-D	Ta-CrRLK1L4-A	Ta-CrRLK1L4-B	Ta-CrRLK1L4-D	Ta-CrRLK1L5-A	Ta-CrRLK1L5-B	Ta-CrRLK1L5-D	Ta-CrRLK1L6-A	Ta-CrRLK1L6-B	Ta-CrRLK1L6-D	Ta-CrRLK1L7-B	Ta-CrRLK1L7-D	Ta-CrRLK1L8-A	Ta-CrRLK1L8-B	Ta-CrRLK1L8-D	Ta-CrRLK1L9-A	Ta-CrRLK1L9-B	Ta-CrRLK1L9-D	Ta-CrRLK1L10-A	Ta-CrRLK1L10-B	Ta-CrRLK1L10-D	Ta-CrRLK1L11-A	Ta-CrRLK1L11-B	Ta-CrRLK1L11-D	Ta-CrRLK1L12-A	Ta-CrRLK1L12-B	Ta-CrRLK1L12-D	Ta-CrRLK1L13-A	Ta-CrRLK1L13-B	Ta-CrRLK1L13-D	Ta-CrRLK1L14-A	Ta-CrRLK1L14-B	Ta-CrRLK1L14-D	Ta-CrRLK1L15-A	Ta-CrRLK1L15-B	Ta-CrRLK1L15-D
First leaf sheath - Tillering stage	0	0	0	0.5	0.05	27.83	6.4	55.84	10.55	0.23	6.24	15.35	8.52	15.27	3.62	13.77	11.57	3.77	1.53	1.61	0	0	5.52	4.26	1.73	2.64	1.01	1.97	4.19	4.38	5.27	0.07	0	0.02	0	0	0	12.14	8.43	17.7	0.55	0.5	0.37
Internode #2 - Milk grain stage	0	0	0	1.6	0.08	21.77	5.97	34.36	9.15	0.16	2.98	15.41	10.2	16.24	5	10.2	13.43	2.73	1.13	4	0	0	6.2	4.89	1.26	0.14	0.16	0.25	6.52	5.82	6.47	0.1	0.03	0.14	0.08	0.18	0.32	11.09	9.1	14.93	0.45	0.16	0.19
Shoot apical meristem - Seedling stage	0.03	0	0.03	0.54	0	2.73	0.62	5.88	11.15	0.01	0.39	19.39	8.66	13.68	0.39	1.32	0.43	0.02	0.01	0.09	0	0	8.96	10.31	8.75	3.12	1.86	3.13	2.1	2.59	3.42	0.02	0	0	0	0.03	0	15.68	17.63	20.85	2.01	1.93	2.15
Grain - Milk grain stage	0	0	0	0.78	0.02	1.29	0.27	1.62	2.45	0	0.11	23.79	23.62	24.35	0.54	2.77	0.86	0.35	0.16	0.22	0	0	15.45	11.31	14.3	0.56	0.51	0.76	13.06	13.96	11.89	0	0	0	0	0.01	0.01	11.37	11.9	14.12	0.98	2.41	1.62
First leaf blade - Seedling stage	0	0	0	0.72	0.07	8.36	1.21	14.06	3.07	0.02	1.82	11.51	9.12	13.67	1.37	5.42	3.67	2.39	0.72	2.6	0	0	8.51	4.42	3.49	0.37	0.38	0.44	3.59	3.06	4.39	0.01	0	0	0	0	0	9.37	9.03	11.92	1.27	0.93	0.95
Flag leaf blade - Full boot	0	0	0	1.11	0.17	15.54	1.39	18.08	4.88	0.3	3.13	5.45	4.39	5.48	0.86	4.9	4.3	2.92	1.07	0.5	0	0	1.48	0.76	0.53	0.06	0.02	0.05	1.83	1.39	2.92	0	0	0	0	0	0	7.44	2.81	6.25	1.2	0.6	1.09
Awn - 50 percent spike	0	0.01	0.02	0.8	0.04	2.11	0.43	2.11	4.8	0.02	0.67	20.56	13.22	16.12	0.15	0.47	0.47	0.09	0.03	0.05	0	0	11.84	12.24	11.33	2.43	1.99	1.89	6.34	6.04	5.63	0.03	0	0	0	0	0	22.22	19.72	20.75	1.35	1.29	1.32
flag leaf blade night (-0.25h) 06:45	0	0	0	1.54	0.9	38.7	4.68	92.59	11.25	0.23	5.78	2.96	1.36	0.96	2.12	5.47	6.09	4.28	1.92	0.93	0	0	1.3	1.22	0.22	0.18	0.19	0.23	1.66	1.97	2.79	0.01	0	0	0.01	0	0.01	12.2	2.89	7.58	1.27	0.26	0.73
Shoot axis - Flag leaf stage	0.01	0	0.01	0.57	0.03	7.31	1.25	12.04	10.97	0.05	1.19	21.72	10.58	18.27	0.59	3.08	0.91	0.13	0.03	0.36	0	0	10.83	11.55	9.98	3.68	2.29	4.3	3.34	3.84	4.8	0.06	0	0	0	0	0	19.45	19.52	26.86	1.43	2.22	2.11
Fifth leaf blade - Flag leaf stage	0	0	0	0.94	0.28	10.1	1.06	15.52	4.8	0.25	2.94	5.38	4.22	5.53	1.02	4.32	3.55	1.65	0.57	0.47	0	0	1.66	0.91	0.43	0.01	0.03	0.06	1.97	1.93	3.04	0	0	0	0	0	0	6.88	3.19	6.4	1.1	0.62	0.92
Third leaf sheath - Three leaf stage	0.01	0	0	0.48	0	0.52	0.09	0.94	7.6	0	0.17	16.99	8.42	13.8	0.03	0.38	0.09	0.01	0	0.03	0	0	8.47	9.82	7.63	2.36	1.42	1.83	2.21	2.6	3.11	0.01	0	0	0	0	0	12.25	14.11	14.82	2.07	1.48	1.63
Internode #2 - Ear emergence	0	0	0	2.06	0.1	17.01	4.3	27.86	9.35	0.14	3.54	10.35	6.7	9.88	3.13	8.12	7.39	2.54	1.04	1.07	0	0	2.58	1.99	0.79	0.3	0.3	0.28	5.52	5.52	6.11	0.02	0.01	0.02	0.04	0.04	0.05	7.1	5.98	9.15	0.99	0.42	0.47
Anther	0.02	0	0	0.79	0.01	0.37	0.45	2.55	1.38	0.06	1.69	12.62	9.64	10.31	0	0.18	0.01	0.01	0.01	0.61	0	0	16.15	8.4	17.81	0.23	0.09	0.3	3.75	5.69	3.46	43.85	60.91	44.9	106.62	85.97	158.4	18.25	20	19.48	0.29	0.44	0.81
Spike	0	0	0	0.76	0.04	1.77	0.34	1.33	7.28	0	0.12	31.99	18.25	24.15	0.02	0.24	0.13	0	0.01	0.03	0	0	15.38	16.18	15.12	3.94	2.73	2.83	6.09	5.51	5.42	0.02	0	0	0	0	0	28.17	22.47	21.16	2	1.32	1.7
Coleoptile	0	0	0	0.87	0.11	4.7	0.69	7.67	7.22	0.02	1.09	18.35	10.98	18.19	0.55	3.13	2.07	0.67	0.28	0.37	0	0	12.89	9.31	8.71	3.77	1.63	2.94	3.78	4.47	5.06	0	0	0	0	0.01	0	12.98	12.69	14.63	1.82	2.17	1.47
Stigma and Ovary	0	0	0.02	1.09	0.04	0.06	0.2	0.84	3.52	0.02	0.1	33.53	27.34	30.72	0.07	0.52	0.26	0.03	0.03	0.14	0	0	21.57	22.35	18.34	3.38	2.04	3.16	8.5	10.86	8.48	0.3	0.2	0.27	0.8	0.69	1.19	30.87	26.77	33.71	2.51	2.29	2.67
Roots - Flag leaf stage	0.07	0.04	0.07	1.58	0.03	8.41	1.72	11.58	10.17	0.1	1.69	12.16	8.55	11.9	3.34	5.56	3.07	0.03	0.01	1.86	0	0	4.01	4.14	2.95	1.71	1.26	1.95	3.44	4.11	4.56	0	0	0	0	0	0	7.42	8.27	9.49	0.53	0.52	0.45
Fifth leaf sheath - Flag leaf stage	0	0	0	0.79	0.08	18.35	3.04	21.6	4.64	0.02	3.27	15.58	11.35	16.82	1.03	4.61	4.85	1.97	0.86	0.17	0	0	5.31	3.27	1.89	0.62	0.85	1	6.88	6.22	7.26	0.01	0	0	0	0	0	13.53	10.37	10.75	1.49	0.73	0.8
Root apical meristem - Three leaf stage	0.82	0.8	1	0.26	0	3.48	0.5	3.87	12.53	0.01	0.25	17.29	9.01	15.35	0.48	1.83	0.56	0.01	0.05	0.88	0	0	13.9	9.45	8.6	3.35	2.65	4.2	0.96	1.48	1.52	0	0	0	0	0	0	13.53	20.25	17.47	0.78	1.36	1.11
Flag leaf sheath - Ear emergence	0.01	0	0	0.85	0.4	42.14	7.92	118.46	13.16	0.11	3.45	4.05	1.91	2.06	3.98	13.37	11.78	6.85	2.62	0.41	0	0	0.75	1.76	0.22	0.76	0.48	0.62	1.72	1.1	1.98	0.01	0.01	0.01	0.03	0.01	0.01	4.78	1.56	3.42	1.03	0.42	0.68
Roots - Three leaf stage	0.36	0.17	0.33	0.68	0.03	3.76	0.64	5.61	9.4	0.02	1.01	13.84	8.86	12.54	1.48	3.29	1.81	0.05	0.01	0.73	0	0	7.78	7.79	6.5	3.19	2.19	3.01	1.93	3.44	2.52	0.01	0	0	0	0	0	12.8	14.05	15.47	1.07	0.91	1.12
Axillary roots - Three leaf stage	0.96	0.8	1.64	0.64	0.01	10.1	1.23	10.49	8.91	0.16	3.22	14.63	7.13	12.42	1.41	5.01	2.6	0.59	0.43	0.7	0	0	9.05	7.27	5.89	3.35	2.18	3.38	2.17	2.67	3.2	0.03	0	0	0	0	0	9.76	12.61	12.16	0.64	1.22	0.66
Flag leaf sheath - 50 percent spike	0	0	0	0.93	0.14	31.68	4.49	53.11	8.62	0.18	3.03	7.19	5.32	7.28	2.25	11.87	10.04	6.39	4.25	0.99	0	0	2.09	1.57	0.39	0.54	0.22	0.31	2.51	2.21	3.39	0.02	0	0	0.02	0.02	0.04	7.88	2.27	6.07	1.82	0.52	1.17
Radicle - Seedling stage	2.06	1.66	2.58	0.2	0	10.84	2.4	14.99	6.49	0.07	2.16	19.05	11.98	19.2	1.67	5.43	3.11	1.71	0.59	0.68	0	0	13.61	9.16	8.84	3.97	2.53	4.37	1.87	2.6	2.36	0.05	0	0.03	0	0.02	0.03	11.97	15.56	15.51	0.81	0.99	0.73
Roots - 50 percent spike	0.13	0.03	0.14	0.94	0.02	10.92	1.97	13.52	8.99	0.06	1.27	13.71	9.47	13.73	2.57	6.49	3.51	0.09	0.05	1.27	0	0	5.96	5.52	4.18	2.47	1.61	2.58	2.79	3.68	3.48	0.06	0	0.02	0.01	0.01	0.03	8.19	6.93	9.93	0.41	0.59	0.6
Third leaf blade - Three leaf stage	0	0	0	0.51	0.08	3.93	0.38	6.9	3	0.13	1.29	5.59	4.11	5.65	0.57	2.32	1.38	0.38	0.19	0.62	0	0	2.71	2.22	1.79	0.35	0.31	0.34	2.02	1.99	2.86	0	0	0	0	0	0	4.87	4.37	6.07	0.94	0.56	0.64
Spikelets - 50 percent spike	0	0	0.04	0.95	0.06	2.01	0.3	2.1	3.56	0	0.61	17.96	11.25	13.87	0.21	0.49	0.32	0.11	0.01	0.11	0	0	10.08	11.09	10.07	1.98	1.52	1.45	5.34	5.64	5.26	0.04	0	0	0.01	0	0	20.46	18.25	20.09	1.3	1.32	1.12
Root apical meristem - Tillering stage	2.3	1.51	2.67	0.26	0	2.48	0.29	2.52	7.38	0.02	0.25	16.8	13.21	20.45	0.16	0.83	0.25	0	0	0.36	0	0	20.52	14.55	15.29	3	1.93	3.63	0.47	1.22	0.72	0.02	0	0	0	0	0	21.25	26.85	28.36	1.12	1.75	1.47
Grain - Ripening stage	0	0	0	0.3	0	0.04	0.02	0.47	6.16	0	0.12	3.32	2.58	3.15	0.1	0.21	0.05	0.78	0.04	0.05	0	0	0.84	1.5	1.12	0.19	0.11	0.25	1.73	3.46	1.33	0	0	0	0	0	0	2.35	3.86	5.36	0.2	0.6	0.34
Awns - Ear emergence	0	0.01	0	1.19	0.06	7.47	0.89	8.44	5.37	0.34	3.01	4.2	2.83	3.56	0.8	2.33	2.28	0.92	0.5	0.65	0	0	1.95	1.12	0.91	0.2	0.13	0.12	1.87	1.72	2.33	0.06	0.03	0.02	0.04	0.05	0.07	6.86	2.9	5.33	1.07	0.5	0.75
Glumes	0	0	0	1.14	0.02	22.65	4.63	22.15	8.8	0.05	2.44	14.79	11.53	16.31	1.95	6.46	8.94	4.16	1.95	2.14	0	0	6.2	2.81	1.09	0.12	0.35	0.16	5.62	5.12	4.38	0.02	0	0	0.01	0.02	0.06	19.22	13.46	15.6	1.01	0.63	0.67
Glumes - Ear emergence	0	0	0	1.26	0.01	7.24	1.57	6.6	6.42	0.22	2.36	9.96	7.51	10.42	0.95	2.83	4.28	1.41	0.32	0.83	0	0	2.64	1.68	1.18	0.19	0.23	0.07	5.21	5.14	4.53	0.07	0.05	0.04	0.12	0.02	0.16	16.36	11.98	11.66	1.21	0.56	0.63
Leaf ligule	0	0	0	1.16	0.05	13.47	1.78	18.56	4.8	0.07	2.27	16.85	13.81	17.09	1.65	7.19	2.14	0.42	0.19	1.45	0	0	6.12	4.19	5.05	0.88	0.43	0.7	4.24	4.71	5.91	0	0	0	0	0	0	13.61	7.37	19.27	1.81	1.11	1.02
Flag leaf blade - 50 percent spike	0	0	0	1.04	0.25	23.48	2.75	30.87	8.06	0.43	4.25	5.89	4.73	4.91	1.84	8.81	8.29	6.27	2.19	0.99	0	0	1.39	0.9	0.28	0.07	0.02	0.17	2.04	1.39	2.39	0.01	0	0	0.01	0	0.02	9.15	2.83	5.42	1.27	0.84	1.31
Internode #2 - 50 percent spike	0	0	0	1.92	0.06	12.48	3.05	24.08	10.43	0.09	3.6	10.63	6.39	8.96	5.14	9.84	8.21	1.86	0.77	1.58	0	0	1.3	1.7	0.64	0.17	0.16	0.27	5.77	6.48	7.74	0.05	0.03	0.08	0.14	0.09	0.1	6.43	6.1	9.7	1.04	0.34	0.4
Fifth leaf sheath - Fifth leaf stage	0.01	0	0.01	0.44	0.01	0.71	0.11	0.66	8.75	0.01	0.14	19.54	10.12	14.62	0.06	0.57	0.15	0.01	0.02	0.02	0	0	8.63	9.3	7.61	1.82	1.4	1.73	2.33	2.68	2.77	0.02	0	0	0	0	0	14.03	14.69	14.81	1.8	1.5	1.5
fifth leaf blade night (-0.25h) 21:45	0	0	0	0.91	0.15	13	2.07	25.52	3.44	0.21	1.38	7.43	5.84	7.41	1.16	4.67	3.81	2.22	1.1	0.12	0	0	4.35	1.62	0.95	0.03	0.07	0.03	5.27	3.99	4.59	0	0	0	0	0	0	7.67	4.75	10.26	0.73	0.18	0.44
Grain - Soft dough	0	0	0	0.51	0.01	0.68	0.12	1.75	3.28	0	0.04	14.05	9.88	12.17	0.13	0.88	0.21	0.06	0.02	0.3	0	0	5.46	4.64	6.89	0.44	0.4	0.48	8.78	9.8	8.79	0.05	0	0	0	0	0	5.39	5.47	7.03	0.64	1.69	1.22
Flag leaf blade (senescence) - Dough stage	0	0	0	1.41	0.75	30.23	5.87	69.76	12.82	0.33	5.56	3.75	2.27	1.72	3.11	13.01	9.89	6.43	4.06	0.09	0	0	0.72	1.44	0.21	0.49	0.56	0.55	1.42	1.07	2.45	0	0	0	0	0	0	5.02	1.06	2.44	1.49	0.6	0.68
Flag leaf blade night (-0.25h) 06:45 - Flag leaf stage	0	0	0	0.59	0.07	4.69	0.52	10.52	4.25	0.42	3.41	5.01	2.96	4.74	0.57	1.18	0.92	0.37	0.19	0.08	0	0	4.1	1.54	0.72	0.02	0.06	0.14	2.18	2.93	2.91	0	0	0	0	0	0	6.21	4.22	10.87	0.44	0.1	0.26
Flag leaf blade (senescence) - Ripening stage	0	0	0	1.64	0.3	22.56	5.7	42.21	6.53	0.27	3.25	10.22	5.8	6.5	1.96	11.96	9.08	1.75	2.28	0.45	0	0	6.2	1.32	0.68	0.27	0.13	0.22	2.23	2.56	3.04	0.02	0	0	0	0	0	6.56	1.48	4.15	0.95	0.28	0.21
First leaf blade - Tillering stage	0	0	0	0.84	0.23	21.49	4.37	43.81	8.72	0.36	3.96	5.71	2.65	3.05	3.71	11.84	8.34	3.06	1.38	0.51	0	0	1.33	0.9	0.29	0.05	0.12	0.11	2.75	2.9	3.7	0.01	0	0	0	0	0	6.5	1.64	3.81	1.15	0.33	0.87
Shoot apical meristem - Tillering stage	0.02	0	0.03	0.49	0.02	8.64	1.69	14.2	10.8	0.08	1.21	20.04	9.23	16.75	0.9	4.08	2.05	0.18	0.12	0.7	0	0	10.88	10.24	8.02	3.63	1.93	4.6	2.78	3.38	4.01	0	0	0	0	0.04	0	15.8	15.7	19.88	1.25	2.07	1.64
Shoot axis - First leaf stage	0	0	0	0.62	0.03	1.74	0.24	4.19	3.77	0.01	1.15	10.94	7.99	10.41	0.33	1.3	0.79	0.15	0.07	0.16	0	0	7.27	5.17	4.66	1.15	0.88	1.17	2.69	2.85	3.79	0	0	0	0	0	0	8.91	10.44	11.11	1.38	1.01	0.81
Roots - Seedling stage	1.19	0.67	1.3	0.28	0.01	11.22	2.18	15.07	7.58	0.09	2.62	16.53	9.14	15.2	1.53	5.14	2.88	1.16	0.54	1.24	0	0	12.31	7.64	7.17	3.1	2.38	3.56	2.45	3.03	3.31	0.03	0	0.01	0	0	0	11.04	15.08	13.16	0.91	1.08	0.79
Shoot axis - Milk grain stage	0.01	0	0	1.56	0.04	15.15	4.33	20.65	12.56	0.12	3.47	14.86	9.41	14.85	3.96	7.55	7.45	1.11	0.47	3.41	0	0	4.13	2.69	1.59	0.69	0.58	1.13	4.63	4.54	7.23	0.03	0	0	0	0	0	7.03	5.86	9.08	0.25	0.3	0.36
Fifth leaf blade - Fifth leaf stage	0	0	0	0.57	0.06	2.22	0.21	3.53	2.77	0.16	1.06	6.87	5.48	8.06	0.89	2.21	1.99	0.75	0.26	0.3	0	0	3.11	2.08	1.52	0.34	0.3	0.32	1.94	2.01	2.56	0	0	0	0	0	0	6.23	5.59	8.55	0.8	0.56	0.61
Flag leaf blade - Ear emergence	0	0	0	0.99	0.36	38.9	6.26	99.3	11.8	0.37	5.08	3.67	1.99	1.93	3.41	12.61	10.63	6.3	2.68	0.03	0	0	0.82	1.49	0.3	0.31	0.3	0.34	1.1	0.89	1.46	0	0	0	0	0.02	0	5.75	1.9	3.7	1.3	0.57	1.46
flag leaf blade night (+0.25h) 07:15	0	0	0	0.52	0	2.61	0.25	3.84	3.35	0.47	2.99	6.45	4.38	6.22	0.39	0.95	0.69	0.17	0.07	0.03	0	0	4.59	1.79	0.61	0.04	0.14	0.14	2.85	3.25	3.07	0	0	0	0	0	0	4.63	5.69	12.44	0.64	0.19	0.25
Fifth leaf blade night (-0.25h) 21:45	0	0	0	1.7	0.46	34.4	5.03	71.33	7.38	0.2	2.15	3.45	1.02	1.16	4.07	7.66	7.28	1.83	1.65	0.6	0	0	2.32	1.45	0.26	0.2	0.14	0.23	2.03	1.82	1.91	0.02	0	0	0	0	0	5.01	1.18	4.82	0.93	0.32	0.57
Shoot axis - Tillering stage	0.01	0	0.01	0.52	0.01	8.28	1.41	13.8	10.77	0	0.82	20.16	9.62	16.67	0.55	3.7	1.56	0.06	0.05	0.53	0	0	10.5	10.26	8.46	3.89	2.27	4.83	2.59	3.71	4.42	0.02	0	0	0	0.01	0	19.19	18.76	24.77	1.22	2.32	1.99
Stem axis - First leaf stage	0	0	0	0.62	0.03	1.74	0.24	4.19	3.77	0.01	1.15	10.94	7.99	10.41	0.33	1.3	0.79	0.15	0.07	0.16	0	0	7.27	5.17	4.66	1.15	0.88	1.17	2.69	2.85	3.79	0	0	0	0	0	0	8.91	10.44	11.11	1.38	1.01	0.81
Endosperm	0	0	0	0.3	0.01	0.16	0.03	0.16	3.4	0	0	8.17	3.57	5.71	0	0.33	0.07	0	0	0.63	0	0	1.44	1.32	1.74	0.05	0.1	0.18	4.56	4.84	3.97	0.02	0	0	0	0	0	1.47	1.51	1.56	0.19	0.66	0.34
Peduncle	0	0	0	1.19	0.06	8.54	2.03	12.12	8.95	0.04	1.44	9.33	7	8.38	1.98	4.24	4.17	0.83	0.26	1.28	0	0	2.65	1.72	0.91	0.26	0.11	0.74	6.28	7.26	7.45	0.02	0.01	0	0	0.03	0.03	7.66	3.74	8.91	1.8	0.8	1.07
Peduncle - 50 percent spike	0	0	0	1.21	0.02	4.59	0.89	4.43	2.34	0.07	1.82	8.24	7.82	8.52	0.57	1.64	0.82	0.17	0.07	0.34	0	0	4.22	2.44	2.28	0.73	0.79	0.54	7.04	6.68	5.41	0.01	0.02	0.04	0.07	0.03	0.09	8.32	7.12	7.06	1.15	0.6	0.37
Peduncle - Ear emergence	0	0	0	0.87	0.01	3.54	0.9	4.31	3.04	0.05	3.89	7.26	6.98	10.67	0.55	1.88	1.1	0.08	0.05	0.37	0	0	4.13	2.02	1.09	0.3	0.46	0.27	9.9	9.28	8.18	0.01	0	0	0.01	0.01	0.01	5.58	5.45	8.85	0.77	0.31	0.29
Flag leaf sheath - Full boot	0	0	0	0.84	0.03	17.7	2.99	25.37	3.45	0.13	1.79	7.68	5.86	9.04	1.4	5.78	5.09	3.44	1.86	0.1	0	0	2.61	1.21	0.56	0.36	0.13	0.15	3.41	3.62	4.51	0	0	0	0	0	0	7.7	4.09	8.55	1.15	0.5	0.52
Flag leaf blade - Flag leaf stage	0	0	0	0.92	0.05	2.8	0.3	4.86	2.26	0.24	1.3	3.98	3.29	4.59	0.66	1.69	1.73	0.15	0.12	0.1	0	0	1.4	1.01	0.55	0.04	0.09	0.08	1.81	2.22	2.8	0.01	0	0	0	0	0	5	3.62	7.06	0.7	0.27	0.58
Lemma	0	0	0	1.17	0.04	33.72	7.84	34.43	10.23	0.15	1.69	19.65	15.54	22.62	2.3	7.79	12.92	5.12	2.89	1.93	0	0	7.78	3.82	1.18	0.38	0.42	0.3	5.95	5.22	4.03	0.02	0	0	0.04	0.03	0.05	22.35	15.32	16.75	0.86	0.39	0.5
Lemma - Ear emergence	0	0	0	1.14	0.03	7.55	1.91	7.32	5.59	0.15	1.45	12.96	9.43	14.92	0.92	2.27	3.1	1.15	0.26	0.58	0	0	4.03	2.56	1.45	0.27	0.18	0.1	5.53	6.2	3.95	1.23	1.29	1.26	3.64	2.6	5.18	20.27	17.03	14.75	1.26	0.46	0.85
Awns - Milk grain stage	0	0	0	1.42	0.2	32.13	4.58	42.27	8.9	0.19	3.52	9.41	7.37	9.64	2.23	9.88	11.14	8.48	4.34	0.83	0	0	4.69	2.33	1.05	0.55	0.36	0.34	2.89	2.25	2.44	0.01	0.03	0.01	0.02	0.04	0.06	9.83	4.63	9.01	1.2	0.47	0.88
fifth leaf blade night (+0.25h) 22:15	0	0	0	0.9	0.13	8.28	0.77	15.64	2.61	0.07	1.23	4.16	2.93	3.69	1.2	2.47	2.26	0.41	0.31	0.11	0	0	2.6	1.28	0.96	0.02	0.01	0.03	3.7	3.04	4.15	0	0	0	0	0	0	6.46	3.77	7.92	0.69	0.17	0.44
Flag leaf blade - Milk grain stage	0	0	0	0.76	0.72	37.06	6.85	98.11	14.38	0.19	4.82	3.16	1.45	1.08	3.43	14.48	8.59	10.64	3.7	0.6	0	0	1.01	1.53	0.14	0.57	0.6	0.62	1.26	0.66	2.03	0.04	0	0	0	0	0	3.89	0.68	2.11	0.93	0.41	0.55
Grain - Hard dough	0	0	0	0.5	0.01	0.65	0.35	3.22	8.3	0	0.1	9.76	6.19	8.31	0.23	1.03	0.87	0.17	0.14	0.18	0	0	3.3	2.77	3.36	0.3	0.32	0.73	4.62	5.63	3.82	0	0.01	0	0	0	0.03	5.2	4.48	5.63	0.37	1.49	0.55
Flag leaf sheath - Milk grain stage	0	0	0	1.22	0.55	37.17	7.43	93.46	14.23	0.3	4.86	3.99	2.41	1.98	4.54	12.94	12.02	11.12	5.38	0.07	0	0	1.16	2.12	0.12	1.08	0.59	1.12	1.79	1.18	2.58	0.02	0	0.01	0.02	0	0.04	3.69	0.99	3.12	1.38	0.43	0.38
Embryo proper	0	0	0	0.58	0	0.04	0.04	0.33	14.61	0	0.02	8.02	4.49	7.06	0.03	0.19	0.04	0.01	0	0.03	0	0	2.49	3.84	2.72	0.33	0.39	0.93	2.03	3.76	1.89	0.01	0	0	0	0	0	7.06	5.81	8.49	0.44	3.05	1.07
Fifth leaf blade (senescence) - Milk grain stage	0	0	0	1.27	0.78	38.15	7.16	109.08	12.58	0.23	4.5	4.06	1.38	1.31	5.01	14.99	12.69	7.62	4	0.34	0	0	0.76	1.47	0.06	0.5	0.54	0.53	1.16	0.9	2.13	0	0.01	0.02	0.03	0.03	0.03	3.88	0.55	2	1.77	0.39	0.74
Roots - Tillering stage	0.31	0.18	0.45	0.41	0.01	11.09	2.49	11.44	8.71	0.05	1.28	19.87	14.52	22.39	1.24	4.51	3.12	0.07	0.08	0.42	0	0	13.42	9.13	8.55	2.71	1.82	3.03	1.91	3.4	3.24	0.01	0.01	0.01	0	0	0.02	15.28	17.99	19.62	0.8	1.04	0.98
Shoot axis - Full boot	0.01	0	0	0.56	0.03	8.53	1.62	11.75	9.7	0.01	1.05	22.65	11.54	21.51	0.71	3.67	1.64	0.31	0.04	0.37	0	0	11.37	9.97	9.67	4.81	3.32	6.34	2.63	3.52	4.19	0.03	0	0	0	0.01	0	21.38	19.51	24.48	0.7	1.73	1.15
Fifth leaf blade - Ear emergence	0.01	0	0	0.76	0.65	41.7	7.83	108.14	12.46	0.46	4.35	3.23	1.33	1.37	3.56	13.94	11.9	7.7	4.02	0.14	0	0	0.56	1.2	0.11	0.38	0.43	0.32	0.99	0.78	1.52	0.01	0	0	0.01	0	0	4.15	1.14	2.21	1.05	0.54	1
First leaf sheath - Seedling stage	0	0	0	0.62	0.02	4.78	0.75	9.96	4.79	0.09	2.13	13.51	7.45	11.79	0.53	3.92	1.7	0.48	0.15	0.23	0	0	8.49	5.56	5.11	2.39	1.43	1.87	4.06	3.93	4.71	0	0	0	0	0	0	8.26	9.66	10.19	1.73	1.14	1.22
Note: Gene expression for Ta-Ta-CrRLK1L gene family members was analysed by using wheat eFP browser (https://bar.utoronto.ca/efp_wheat/cgi-bin/efpWeb.cgi).
The values given are expressed as TrasTa-Cripts Per Million (TPM).
