## Supplementary Tables for "Genome wide characterization and expression analysis of CrRLK1L gene family in wheat unravels their roles in development and stress-specific responses": Supplementary Table S7. Five tissues types expression.xlsx

### Sheet: Five tissue types expression
Gene	ERX391046	ERX391050	Average	ERX391071	ERX391061	Average	ERX391062	ERX391021	Average	ERX391032	ERX391016	Average	ERX391052	ERX391070	Average
CRRLK1L1-A	0	0	0	0.447583	0.928817	0.6882	0	0	0	0	0	0	0	0	0
CRRLK1L1-B	0	0	0	0.252342	0.427867	0.340105	0	0	0	0	0	0	0	0	0	Fruit whole plant ripening stage
CRRLK1L1-D	0	0	0	0.592162	0.828125	0.710144	0	0	0	0	0	0	0	0	0
CRRLK1L2-A	0.319146	0.261756	0.290451	0.089341	0.087799	0.08857	1.32414	1.27649	1.30032	0.639076	0.491019	0.565047	0.805319	0.684294	0.744806	Cotyledon emergence root
CRRLK1L2-B	0	0	0	0.267952	0.589727	0.42884	2.71824	2.0181	2.36817	0	0	0	0.070373	0	0.0351865
CRRLK1L3-A	0	0	0	17.2518	16.6659	16.9589	28.9206	29.5781	29.2494	17.5338	17.9121	17.7229	3.89073	2.71093	3.30083	Leaf at whole plant fruit formation stage 30 to 50%
CRRLK1L3-B	0.026638	0.1006	0.063619	17.3324	17.7119	17.5221	35.4103	37.1686	36.2895	23.9651	24.2775	24.1213	4.33692	3.63123	3.98408
CRRLK1L3-D	0.369219	0.430802	0.400011	17.1497	18.3365	17.7431	33.2284	31.8632	32.5458	22.3346	22.5032	22.4189	5.27308	4.53913	4.90611	Stem at two nodes or internodes visible stage
CRRLK1L4-A	5.78114	5.31883	5.54999	4.53577	3.9248	4.23029	11.3621	12.0418	11.702	4.4838	3.88047	4.18213	3.15527	3.47861	3.31694
CRRLK1L4-B	0.250332	0.163398	0.206865	0.019447	0	0.0097235	0.032897	1.29026	0.661581	0	0	0	0.017558	0.028209	0.0228835	Inflorescence maximum stem length reached stage
CRRLK1L4-D	0.404609	0.427555	0.416082	2.09126	1.77359	1.93242	10.1471	9.88985	10.0185	1.24161	1.40425	1.32293	0.472187	0.608572	0.54038
CRRLK1L5-A	12.0573	12.129	12.0932	23.9456	22.4725	23.2091	16.9361	16.992	16.9641	25.6487	28.7143	27.1815	23.6989	27.1633	25.4311
CRRLK1L5-B	9.05154	8.60987	8.83071	17.9467	17.1923	17.5695	19.3447	18.9888	19.1667	22.4625	22.3857	22.4241	17.5461	19.5878	18.5669
CRRLK1L5-D	10.4595	10.3914	10.4254	26.8414	26.1854	26.5134	26.2482	24.6788	25.4635	34.272	34.7983	34.5352	23.4515	25.9847	24.7181
CRRLK1L6-A	0	0.045449	0.0227245	2.78095	4.07534	3.42815	4.20119	3.40968	3.80543	5.85267	6.49932	6.176	0.705413	0.291289	0.498351
CRRLK1L6-B	0.175154	0.273178	0.224166	9.34356	9.21165	9.27761	14.0006	13.5899	13.7953	13.4629	13.3224	13.3926	1.38331	1.18089	1.2821
CRRLK1L6-D	0.153612	0.194829	0.174221	6.45121	5.97041	6.21081	16.5079	14.8869	15.6974	13.2829	14.5004	13.8916	1.29112	1.10381	1.19747
CRRLK1L7-B	0	0	0	0.2532	0.38994	0.32157	6.17227	6.58922	6.38075	1.74543	1.30885	1.52714	0.017804	0.054529	0.0361665
CRRLK1L7-D	0	0	0	0.335932	0.415101	0.375517	4.24896	3.66164	3.9553	1.05248	0.902176	0.977328	0	0.010901	0.0054505
CRRLK1L8-A	0	0	0	0	0	0	0	0	0	0	0	0	0	0	0
CRRLK1L8-B	0	0	0	0	0	0	0	0	0	0	0	0	0	0	0
CRRLK1L8-D	0	0	0	0	0	0	0	0	0	0	0	0	0	0	0
CRRLK1L9-A	3.75925	3.24862	3.50394	23.339	22.2934	22.8162	19.5242	19.2506	19.3874	22.3764	22.1965	22.2865	19.8654	22.6975	21.2814
CRRLK1L9-B	5.37097	5.47118	5.42107	16.968	15.7875	16.3777	2.47565	3.12286	2.79926	13.143	12.3061	12.7246	17.0387	19.1215	18.0801
CRRLK1L9-D	2.97004	3.27819	3.12411	16.2407	15.2182	15.7294	3.88605	3.13011	3.50808	12.366	11.1648	11.7654	19.4379	19.9536	19.6957
CRRLK1L10-A	0	0.190958	0.095479	5.27926	5.07368	5.17647	0.069225	0.081521	0.075373	3.02825	2.428	2.72813	7.79253	6.60421	7.19837
CRRLK1L10-B	0.118178	0.226159	0.172169	3.72081	3.71898	3.71989	0.104257	0.06306	0.0836585	2.36828	2.13782	2.25305	4.85421	4.44807	4.65114
CRRLK1L10-D	0.359767	0.217857	0.288812	4.70879	5.18935	4.94907	0.354356	0.399257	0.376806	3.79995	3.38452	3.59224	4.78861	4.26168	4.52514
CRRLK1L11-A	7.32012	7.44988	7.385	4.36583	4.80784	4.58683	4.90939	3.92066	4.41502	6.19053	5.34819	5.76936	8.92525	9.26968	9.09746
CRRLK1L11-B	13.4208	13.5988	13.5098	5.38194	5.69983	5.54088	6.46506	5.14872	5.80689	6.88363	5.93139	6.40751	7.25813	7.60247	7.4303
CRRLK1L11-D	7.68925	8.30524	7.99725	3.96745	3.77497	3.87121	5.28636	4.74305	5.0147	5.76092	5.55153	5.65623	8.62881	7.52235	8.07558
CRRLK1L12-A	0	0.035617	0.0178085	0.020254	0	0.010127	0.024918	0.015071	0.0199945	0.179566	0	0.089783	0.056198	0.009628	0.032913
CRRLK1L12-B	0	0	0	0	0	0	0	0	0	0	0	0	0	0	0
CRRLK1L12-D	0.029455	0	0.0147275	0	0	0	0	0	0	0	0	0	0	0	0
CRRLK1L13-A	0	0	0	0	0	0	0	0	0	0	0	0	0	0	0
CRRLK1L13-B	0	0	0	0	0	0	0	0	0	0	0	0	0	0	0
CRRLK1L13-D	0	0.035074	0.017537	0	0	0	0	0	0	0	0	0	0	0.01914	0.00957
CRRLK1L14-A	10.5737	9.98446	10.2791	19.8099	18.672	19.2409	22.981	21.6752	22.3281	28.7919	28.2064	28.4992	24.7706	27.5465	26.1586
CRRLK1L14-B	13.0684	11.6873	12.3778	18.0996	17.0994	17.5995	6.84488	6.38724	6.61606	25.3396	24.2457	24.7926	21.5906	24.2167	22.9037
CRRLK1L14-D	17.606	17.3119	17.459	22.2881	19.8955	21.0918	17.6961	17.5264	17.6112	30.4242	29.9464	30.1853	22.6644	24.7516	23.708
CRRLK1L15-A	0.63511	0.753461	0.694285	0.728646	0.925755	0.827201	0.69183	0.570078	0.630954	1.71002	1.41947	1.56475	3.5727	2.79087	3.18179
CRRLK1L15-B	1.17186	1.17825	1.17506	0.777067	0.957623	0.867345	1.37092	1.53521	1.45306	1.04842	1.01316	1.03079	2.32189	2.0176	2.16975
CRRLK1L15-D	1.31937	0.98082	1.1501	1.05441	1.12262	1.08852	0.771621	0.794844	0.783232	1.25349	1.12046	1.18698	2.77176	2.14039	2.45608

### Sheet: Sheet1
Supplementary Table S7. Gene expression analysis of Ta-CrRLK1L genes in five tissue types of wheat
Genes	Gene expression in FPKM
	Fruit	Root	Leaf	Stem	Inflorescence
Ta-CrRLK1L1-A	0	0.6882	0	0	0
Ta-CrRLK1L1-B	0	0.340105	0	0	0
Ta-CrRLK1L1-D	0	0.710144	0	0	0
Ta-CrRLK1L2-A	0.290451	0.08857	1.30032	0.565047	0.744806
Ta-CrRLK1L2-B	0	0.42884	2.36817	0	0.0351865
Ta-CrRLK1L3-A	0	16.9589	29.2494	17.7229	3.30083
Ta-CrRLK1L3-B	0.063619	17.5221	36.2895	24.1213	3.98408
Ta-CrRLK1L3-D	0.400011	17.7431	32.5458	22.4189	4.90611
Ta-CrRLK1L4-A	5.54999	4.23029	11.702	4.18213	3.31694
Ta-CrRLK1L4-B	0.206865	0.0097235	0.661581	0	0.0228835
Ta-CrRLK1L4-D	0.416082	1.93242	10.0185	1.32293	0.54038
Ta-CrRLK1L5-A	12.0932	23.2091	16.9641	27.1815	25.4311
Ta-CrRLK1L5-B	8.83071	17.5695	19.1667	22.4241	18.5669
Ta-CrRLK1L5-D	10.4254	26.5134	25.4635	34.5352	24.7181
Ta-CrRLK1L6-A	0.0227245	3.42815	3.80543	6.176	0.498351
Ta-CrRLK1L6-B	0.224166	9.27761	13.7953	13.3926	1.2821
Ta-CrRLK1L6-D	0.174221	6.21081	15.6974	13.8916	1.19747
Ta-CrRLK1L7-B	0	0.32157	6.38075	1.52714	0.0361665
Ta-CrRLK1L7-D	0	0.375517	3.9553	0.977328	0.0054505
Ta-CrRLK1L8-A	0	0	0	0	0
Ta-CrRLK1L8-B	0	0	0	0	0
Ta-CrRLK1L8-D	0	0	0	0	0
Ta-CrRLK1L9-A	3.50394	22.8162	19.3874	22.2865	21.2814
Ta-CrRLK1L9-B	5.42107	16.3777	2.79926	12.7246	18.0801
Ta-CrRLK1L9-D	3.12411	15.7294	3.50808	11.7654	19.6957
Ta-CrRLK1L10-A	0.095479	5.17647	0.075373	2.72813	7.19837
Ta-CrRLK1L10-B	0.172169	3.71989	0.0836585	2.25305	4.65114
Ta-CrRLK1L10-D	0.288812	4.94907	0.376806	3.59224	4.52514
Ta-CrRLK1L11-A	7.385	4.58683	4.41502	5.76936	9.09746
Ta-CrRLK1L11-B	13.5098	5.54088	5.80689	6.40751	7.4303
Ta-CrRLK1L11-D	7.99725	3.87121	5.0147	5.65623	8.07558
Ta-CrRLK1L12-A	0.0178085	0.010127	0.0199945	0.089783	0.032913
Ta-CrRLK1L12-B	0	0	0	0	0
Ta-CrRLK1L12-D	0.0147275	0	0	0	0
Ta-CrRLK1L13-A	0	0	0	0	0
Ta-CrRLK1L13-B	0	0	0	0	0
Ta-CrRLK1L13-D	0.017537	0	0	0	0.00957
Ta-CrRLK1L14-A	10.2791	19.2409	22.3281	28.4992	26.1586
Ta-CrRLK1L14-B	12.3778	17.5995	6.61606	24.7926	22.9037
Ta-CrRLK1L14-D	17.459	21.0918	17.6112	30.1853	23.708
Ta-CrRLK1L15-A	0.694285	0.827201	0.630954	1.56475	3.18179
Ta-CrRLK1L15-B	1.17506	0.867345	1.45306	1.03079	2.16975
Ta-CrRLK1L15-D	1.1501	1.08852	0.783232	1.18698	2.45608
Note: Gene expression analysis in five tissue types like seed/fruit (whole plant ripening stage),
root (Cotyledon emergence stage), Leaf (whole plant fruit formation 30-50% moisture stage)
Stem (Two nodes or internode stage), and Inflorescence (Maximum stem length stage) were analysed
from the trasnTa-Criptime datasets by Pingault et al., 2015. Vlaues for gene expression are given in
Fragments Per Kilobase Per Million (FPKM).
