## Supplementary Tables for "Genome wide characterization and expression analysis of CrRLK1L gene family in wheat unravels their roles in development and stress-specific responses": Supplementary Table S8. Stamen and pistil tissue expresssion.xlsx

### Sheet: Sheet1
Supplementary Table S8. Gene expression analysis in immature stamen and pistil tissues
Genes	Expression in FPKM
	Stamen	Pistil
Ta-CrRLK1L1-A	0.0803823	0.44976
Ta-CrRLK1L1-B	0	0
Ta-CrRLK1L1-D	0.036305	0.291949
Ta-CrRLK1L2-A	0.699958	0.674787
Ta-CrRLK1L2-B	0.0629273	0.0404297
Ta-CrRLK1L3-A	1.01089	4.06648
Ta-CrRLK1L3-B	0.751309	2.63856
Ta-CrRLK1L3-D	1.44197	3.81578
Ta-CrRLK1L4-A	5.07545	5.81008
Ta-CrRLK1L4-B	0	0
Ta-CrRLK1L4-D	0.377098	0.789312
Ta-CrRLK1L5-A	31.0587	38.2587
Ta-CrRLK1L5-B	17.035	25.6582
Ta-CrRLK1L5-D	24.0964	33.2472
Ta-CrRLK1L6-A	0.0388197	0.550586
Ta-CrRLK1L6-B	0.197693	1.01438
Ta-CrRLK1L6-D	0.105561	1.17256
Ta-CrRLK1L7-B	0	0
Ta-CrRLK1L7-D	0	0
Ta-CrRLK1L8-A	0	0
Ta-CrRLK1L8-B	0	0.0316907
Ta-CrRLK1L8-D	0.101651	0.328391
Ta-CrRLK1L9-A	16.6921	25.1268
Ta-CrRLK1L9-B	15.289	22.2696
Ta-CrRLK1L9-D	14.075	23.9536
Ta-CrRLK1L10-A	3.96384	7.69519
Ta-CrRLK1L10-B	2.27366	5.25135
Ta-CrRLK1L10-D	2.70973	4.72549
Ta-CrRLK1L11-A	3.19712	7.28527
Ta-CrRLK1L11-B	3.76035	6.9066
Ta-CrRLK1L11-D	3.07445	7.61205
Ta-CrRLK1L12-A	0	0
Ta-CrRLK1L12-B	0	0
Ta-CrRLK1L12-D	0	0
Ta-CrRLK1L13-A	0	0
Ta-CrRLK1L13-B	0	0
Ta-CrRLK1L13-D	0	0
Ta-CrRLK1L14-A	13.7833	27.0093
Ta-CrRLK1L14-B	14.6267	22.5319
Ta-CrRLK1L14-D	26.982	28.9897
Ta-CrRLK1L15-A	1.87956	2.6596
Ta-CrRLK1L15-B	1.99283	2.5722
Ta-CrRLK1L15-D	1.83313	2.90405
Note: Gene expression in immature stamen and pistil tissues was analyzed from the trasriptome datasets from
BioProject PRJEB36244 available at SRA database at NCBI. Expression values are represented as
Fragments Per Kilobase Per Million (FPKM).
