## Supplementary Tables for "Genome wide characterization and expression analysis of CrRLK1L gene family in wheat unravels their roles in development and stress-specific responses": Supplementary Table S9. Gene expression in cold stress.xlsx

### Sheet: Sheet1
Table.S9 Gene expression analysis of CrRLK1Ls in response to cold stress
Genes	Gene expression in FPKM
	23°C	4°C	Fold change
Ta-CrRLK1L1-A	0.00901	0	0
Ta-CrRLK1L1-B	0	0	ND
Ta-CrRLK1L1-D	0	0	ND
Ta-CrRLK1L2-A	2.63467	1.98795	0.754536
Ta-CrRLK1L2-B	1.11855	0.605896	0.541678
Ta-CrRLK1L3-A	24.6915	4.41897	0.178967
Ta-CrRLK1L3-B	30.2123	12.9113	0.427352
Ta-CrRLK1L3-D	39.4969	18.6546	0.472304					0
Ta-CrRLK1L4-A	9.83295	12.3037	1.25128
Ta-CrRLK1L4-B	0.76851	2.34178	3.04717
Ta-CrRLK1L4-D	8.68335	1.45907	0.168031
Ta-CrRLK1L5-A	10.7174	5.34031	0.498284
Ta-CrRLK1L5-B	8.938	6.56735	0.734767
Ta-CrRLK1L5-D	11.2239	6.85045	0.610344
Ta-CrRLK1L6-A	11.552	6.43049	0.556655
Ta-CrRLK1L6-B	17.7097	5.2769	0.297966
Ta-CrRLK1L6-D	19.6573	6.4633	0.328798
Ta-CrRLK1L7-B	13.9297	2.05158	0.147282
Ta-CrRLK1L7-D	3.95926	1.18864	0.300218
Ta-CrRLK1L8-A	0	3.25225	ND
Ta-CrRLK1L8-B	0	0	ND
Ta-CrRLK1L8-D	0	0	ND
Ta-CrRLK1L9-A	4.42963	5.42645	1.22503
Ta-CrRLK1L9-B	3.45286	7.37859	2.13695
Ta-CrRLK1L9-D	2.04345	4.66523	2.28302
Ta-CrRLK1L10-A	0.142952	0.187987	1.31503
Ta-CrRLK1L10-B	0.390109	0.209226	0.536326
Ta-CrRLK1L10-D	0.147863	0.233925	1.58203
Ta-CrRLK1L11-A	9.14665	1.96472	0.214802
Ta-CrRLK1L11-B	8.62879	3.44911	0.39972
Ta-CrRLK1L11-D	10.5734	3.25714	0.30805
Ta-CrRLK1L12-A	0	1.65406	ND
Ta-CrRLK1L12-B	0	0	ND
Ta-CrRLK1L12-D	0	0	ND
Ta-CrRLK1L13-A	0	0	ND
Ta-CrRLK1L13-B	0	0	ND
Ta-CrRLK1L13-D	0	0	ND
Ta-CrRLK1L14-A	8.36046	7.56029	0.904291
Ta-CrRLK1L14-B	8.88766	15.7005	1.76655
Ta-CrRLK1L14-D	12.8007	16.9338	1.32287
Ta-CrRLK1L15-A	2.89874	9.5956	3.31026
Ta-CrRLK1L15-B	1.34797	1.15675	0.858145
Ta-CrRLK1L15-D	1.98881	1.11506	0.560668
Note: Gene expression for CrRLK1L genes in reponse to cold stress was analyzed from the
transcriptome datasets by Li et al., 2015. Gene expression values are given in FPKM and
fold change denotes the upregulation or downregulation for genes in response to cold stress.
