## Supplementary Tables for "Genome wide characterization and expression analysis of CrRLK1L gene family in wheat unravels their roles in development and stress-specific responses": Supplementary Table S10. Drought heat and combined stress.xlsx

### Sheet: Table1
Supplementary Table S10. Gene expression analysis of Ta-CrRLK1L genes in reponse to drought, heat and combined stress
Genes	Gene expression in FPKM							Fold change
	Control	Drought 1hr	Drought 6hr	Heat 1 hr	Heat 6hr	Drought+Heat 1hr	Drought+Heat 6hr	Drought 1hr	Drought 6hr	Heat 1 hr	Heat 6hr	Drought+Heat 1hr	Drought+Heat 6hr
Ta-CrRLK1L1-A	0	0.0167415	0	0	0.0396575	0	0.0711255	ND	ND	ND	ND	ND	ND
Ta-CrRLK1L1-B	0	0	0	0	0	0	0	ND	ND	ND	ND	ND	ND
Ta-CrRLK1L1-D	0	0	0	0	0.014428	0	0	ND	ND	ND	ND	ND	ND
Ta-CrRLK1L2-A	2.76683	1.86595	1.12717	1.0039	1.03858	0.656271	0.873101	0.6744	0.407386	0.362834	0.375366	0.237192	0.315559
Ta-CrRLK1L2-B	0.555346	0.548565	0.249373	0.146739	0.271432	0.103986	0.309422	0.987789	0.44904	0.264231	0.488762	0.187246	0.557169
Ta-CrRLK1L3-A	25.4057	31.4231	15.0191	7.31216	26.4248	4.4255	15.0035	1.23685	0.59117	0.287816	1.04011	0.174193	0.590555
Ta-CrRLK1L3-B	29.6969	33.8728	20.7701	9.06618	27.492	10.4328	20.1652	1.14062	0.699403	0.30529	0.92575	0.351308	0.679034
Ta-CrRLK1L3-D	36.8533	41.5289	24.6664	17.3066	31.6334	11.6165	19.025	1.12687	0.669311	0.469608	0.85836	0.315209	0.516237
Ta-CrRLK1L4-A	16.4651	12.211	7.49494	14.4761	15.1724	13.0249	6.71775	0.741629	0.455203	0.879202	0.921493	0.791066	0.408
Ta-CrRLK1L4-B	2.38545	1.80898	0.591228	1.92509	5.49933	1.10286	1.51927	0.75834	0.247847	0.807012	2.30536	0.462327	0.636889
Ta-CrRLK1L4-D	12.8628	9.71629	6.73188	10.9895	23.6944	9.37444	11.7452	0.755379	0.52336	0.854366	1.84208	0.728803	0.913114
Ta-CrRLK1L5-A	7.67723	10.5214	13.744	5.09443	13.1215	11.2659	13.7831	1.37047	1.79022	0.663576	1.70914	1.46744	1.79532
Ta-CrRLK1L5-B	6.00841	7.18359	5.7904	3.37167	9.84719	7.69653	8.79374	1.19559	0.963715	0.561158	1.6389	1.28096	1.46357
Ta-CrRLK1L5-D	7.75383	9.84796	8.29354	5.06148	12.2772	11.0464	13.5277	1.27008	1.06961	0.652772	1.58337	1.42464	1.74464
Ta-CrRLK1L6-A	8.23148	10.0404	5.74873	3.46283	9.32827	2.44264	5.70998	1.21976	0.698384	0.420681	1.13324	0.296744	0.693676
Ta-CrRLK1L6-B	19.167	21.8876	17.6389	8.77457	18.6356	6.49378	14.7763	1.14194	0.920275	0.457796	0.972276	0.3388	0.770926
Ta-CrRLK1L6-D	19.5087	25.5403	14.5173	7.73328	19.7862	7.49857	12.9015	1.30917	0.744146	0.396402	1.01423	0.384371	0.661319
Ta-CrRLK1L7-B	7.2849	10.1342	2.40073	1.46917	3.82389	0.838256	2.27385	1.39112	0.329548	0.201673	0.524906	0.115068	0.312132
Ta-CrRLK1L7-D	3.93698	6.61164	1.01295	0.586645	2.72109	0.476731	2.80671	1.67937	0.257291	0.149009	0.691164	0.121091	0.712911
Ta-CrRLK1L8-A	0	0	0	0	0	0	0	ND	ND	ND	ND	ND	ND
Ta-CrRLK1L8-B	0	0	0	0	0	0	0	ND	ND	ND	ND	ND	ND
Ta-CrRLK1L8-D	0	0	0	0	0	0	0	ND	ND	ND	ND	ND	ND
Ta-CrRLK1L9-A	5.35777	12.6135	9.56084	5.33483	17.2275	7.63885	12.4441	2.35424	1.78448	0.995718	3.21542	1.42575	2.32262
Ta-CrRLK1L9-B	2.58784	5.0857	2.36035	1.75597	4.45115	2.42906	2.8833	1.96523	0.912094	0.678549	1.72003	0.938643	1.11417
Ta-CrRLK1L9-D	2.64884	9.36889	8.10832	4.23817	5.98656	5.6554	5.27834	3.53698	3.06109	1.60001	2.26007	2.13505	1.9927
Ta-CrRLK1L10-A	0.654527	0.425815	1.71982	0.170034	0.0935165	0.074649	0.184172	0.650569	2.62757	0.259781	0.142876	0.11405	0.281382
Ta-CrRLK1L10-B	1.03776	0.562242	0.32825	0.0740135	0.036388	0.0230535	0.0477525	0.541784	0.316306	0.0713203	0.0350639	0.0222146	0.0460149
Ta-CrRLK1L10-D	0.437376	0.313894	0.546458	0.050829	0.124298	0	0.287104	0.717677	1.2494	0.116214	0.284189	0	0.656423
Ta-CrRLK1L11-A	1.33821	1.34121	1.23178	0.939145	3.58654	0.760072	3.06035	1.00224	0.920469	0.701791	2.6801	0.567975	2.2869
Ta-CrRLK1L11-B	4.91535	7.62359	6.63978	5.31888	13.4166	8.41728	13.4627	1.55097	1.35082	1.0821	2.72952	1.71245	2.7389
Ta-CrRLK1L11-D	5.99453	6.1932	6.42051	4.5191	14.8845	4.88139	14.3201	1.03314	1.07106	0.75387	2.48302	0.814308	2.38887
Ta-CrRLK1L12-A	0	0	0	0	0	0	0	ND	ND	ND	ND	ND	ND
Ta-CrRLK1L12-B	0	0	0	0	0.0113245	0	0	ND	ND	ND	ND	ND	ND
Ta-CrRLK1L12-D	0	0	0	0	0	0	0	ND	ND	ND	ND	ND	ND
Ta-CrRLK1L13-A	0	0	0	0	0	0	0	ND	ND	ND	ND	ND	ND
Ta-CrRLK1L13-B	0	0	0	0	0	0	0	ND	ND	ND	ND	ND	ND
Ta-CrRLK1L13-D	0	0	0	0	0	0	0	ND	ND	ND	ND	ND	ND
Ta-CrRLK1L14-A	10.1485	14.513	14.9708	6.58134	5.16401	12.3598	6.59058	1.43005	1.47517	0.648501	0.508842	1.21789	0.649411
Ta-CrRLK1L14-B	4.27477	5.72909	10.2321	3.00586	4.28422	4.0348	3.66062	1.34021	2.39361	0.703163	1.00221	0.943863	0.856332
Ta-CrRLK1L14-D	7.31712	8.41297	12.1819	8.34303	14.3831	11.3607	10.1223	1.14977	1.66485	1.14021	1.96568	1.55262	1.38337
Ta-CrRLK1L15-A	2.3885	1.16301	1.43715	1.87763	1.3028	2.42792	1.96492	0.486922	0.601697	0.786113	0.545448	1.01651	0.822659
Ta-CrRLK1L15-B	1.71662	0.767957	0.886587	15.4168	2.31181	23.8543	3.08227	0.447365	0.516472	8.98092	1.34672	13.8961	1.79554
Ta-CrRLK1L15-D	2.31873	1.07169	2.41351	7.04822	1.90105	8.33433	3.19167	0.462189	1.04087	3.03969	0.819866	3.59435	1.37647
Note: Gene expression in reponse to drought, heat, and (drought+heat) combined stress at two time points 1 hr and 6 hr
was analysed from the trasTa-Criptome datasets by Liu et al., 2015. Gene expression values are expressed as FPKM
and fold change denotes the upregulation or downregulation of genes.
