## Supplementary Tables for "Genome wide characterization and expression analysis of CrRLK1L gene family in wheat unravels their roles in development and stress-specific responses": Supplementary Table S11. NaCl stress.xlsx

### Sheet: Sheet1
Supplementary Table S11. Expression analysis of Ta-CrRLK1L genes in response to salt stress
Genes	Gene expression FPKM
	Water control	100mM NaCl	Fold change
Ta-CrRLK1L1-A	0.11719	0.676578	5.77333
Ta-CrRLK1L1-B	0.076274	0.255279	3.34686
Ta-CrRLK1L1-D	0.225046	0.659869	2.93215
Ta-CrRLK1L2-A	0.662772	0.708897	1.06959
Ta-CrRLK1L2-B	1.07798	0.965218	0.895396
Ta-CrRLK1L3-A	15.6858	13.2995	0.847871
Ta-CrRLK1L3-B	12.0739	10.3458	0.856873
Ta-CrRLK1L3-D	21.969	17.3041	0.78766
Ta-CrRLK1L4-A	11.7037	9.51826	0.81327
Ta-CrRLK1L4-B	1.43384	1.29371	0.902264
Ta-CrRLK1L4-D	6.72556	7.64826	1.13719
Ta-CrRLK1L5-A	13.4102	13.1699	0.982082
Ta-CrRLK1L5-B	6.06591	8.14135	1.34215
Ta-CrRLK1L5-D	9.02751	11.3983	1.26262
Ta-CrRLK1L6-A	18.5067	14.5642	0.786968
Ta-CrRLK1L6-B	21.9042	16.3628	0.747016
Ta-CrRLK1L6-D	20.557	15.6929	0.763385
Ta-CrRLK1L7-B	1.94853	1.13612	0.583064
Ta-CrRLK1L7-D	1.32293	1.00999	0.763454
Ta-CrRLK1L8-A	0	0	ND
Ta-CrRLK1L8-B	0	0	ND
Ta-CrRLK1L8-D	0	0	ND
Ta-CrRLK1L9-A	9.91108	13.6846	1.38073
Ta-CrRLK1L9-B	6.45472	8.05014	1.24717
Ta-CrRLK1L9-D	4.11771	7.75432	1.88316
Ta-CrRLK1L10-A	3.08499	3.3106	1.07313
Ta-CrRLK1L10-B	1.547	1.75885	1.13695
Ta-CrRLK1L10-D	3.45709	4.24055	1.22663
Ta-CrRLK1L11-A	5.6399	4.1512	0.736042
Ta-CrRLK1L11-B	7.4361	6.02342	0.810024
Ta-CrRLK1L11-D	7.9167	6.3843	0.806435
Ta-CrRLK1L12-A	0.254207	0.421163	1.65677
Ta-CrRLK1L12-B	0	0	ND
Ta-CrRLK1L12-D	0	0	ND
Ta-CrRLK1L13-A	0	0.0203177	ND
Ta-CrRLK1L13-B	0	0	ND
Ta-CrRLK1L13-D	0	0	ND
Ta-CrRLK1L14-A	5.11558	7.71722	1.50857
Ta-CrRLK1L14-B	6.04676	10.2308	1.69195
Ta-CrRLK1L14-D	7.25127	11.1331	1.53534
Ta-CrRLK1L15-A	0.237047	0.416241	1.75594
Ta-CrRLK1L15-B	0.861029	0.917391	1.06546
Ta-CrRLK1L15-D	0.589609	0.775606	1.31546
Note: Expression analysis for Ta-CrRLK1L genes in response to salt (NaCl) stress was determined from
the transTa-Criptome datasets from BioProject PRJNA632706. Expression values were given as FPKM
and fold changes were calculated.
