## Supplementary Tables for "Genome wide characterization and expression analysis of CrRLK1L gene family in wheat unravels their roles in development and stress-specific responses": Supplementary Table S13. Claviceps purpurea infection.xlsx

### Sheet: Sheet1
Supplementary Table S13. Gene expression in response to Claviceps purpurea infection
Genes	Gene expression in FPKM						Fold change
	MK 1hr Stigma	Cp 1hr Stigma	MK 48 hrs Ovule	Cp 48 hrs Ovule	MK 48 hrs Ovary TT	Cp 48 hr Ovary TT	Fc 1hr Stigma	Fc 48hr Ovule	Fc 48hr Ovary TT
Ta-CrRLK1L1-A	0	0	0	0.001408	0.0202687	0.006033	ND	NDI5:I37A51I5:I30	0.297652
Ta-CrRLK1L1-B	0	0	0	0	0	0	ND	ND	ND
Ta-CrRLK1L1-D	0	0	0	0	0	0	ND	ND	ND
Ta-CrRLK1L2-A	0.225932	0.076194	0.311782	0.422052	0.372555	0.417572	0.337243	1.35368	1.12083
Ta-CrRLK1L2-B	0	0	0	0	0	0	ND	ND	ND
Ta-CrRLK1L3-A	0.141388	0.0289307	0.26164	2.68483	0.340178	1.44804	0.204619	10.2615	4.25671
Ta-CrRLK1L3-B	0.825352	1.10998	0.972925	6.15995	1.08399	4.12689	1.34485	6.33137	3.80713
Ta-CrRLK1L3-D	0.369773	0.663385	1.94781	7.23073	1.87697	3.88566	1.79403	3.71223	2.07017
Ta-CrRLK1L4-A	6.95292	8.07871	10.6079	7.40201	8.95397	8.0818	1.16192	0.697786	0.902594
Ta-CrRLK1L4-B	0	0	0	0	0.018552	0	ND	ND	0
Ta-CrRLK1L4-D	0.134805	0.237005	0.837899	0.672843	0.550875	0.184238	1.75813	0.803013	0.334446
Ta-CrRLK1L5-A	56.9825	37.006	20.3578	27.1398	22.9835	22.3485	0.649427	1.33314	0.972368
Ta-CrRLK1L5-B	43.1077	30.3701	15.2739	19.6798	18.1593	14.7833	0.704517	1.28846	0.814092
Ta-CrRLK1L5-D	58.8988	35.2809	16.2944	25.1891	20.0771	20.0912	0.599009	1.54588	1.0007
Ta-CrRLK1L6-A	1.36388	0.577932	0.417311	1.12801	0.326478	0.720778	0.423742	2.70304	2.20774
Ta-CrRLK1L6-B	0.36562	0.457348	0.365262	2.81926	0.306329	2.15739	1.25088	7.71846	7.04272
Ta-CrRLK1L6-D	0.063922	0.499754	0.621721	6.79175	1.12915	4.36399	7.81818	10.9241	3.86483
Ta-CrRLK1L7-B	0.0516313	0.0272637	0	0.0686757	0	0.194569	0.528045	ND	ND
Ta-CrRLK1L7-D	0	0	0	0.308041	0	0.193999	ND	ND	ND
Ta-CrRLK1L8-A	0.550775	0.338892	0.265459	0.395055	0.440819	0	0.615301	1.4882	0
Ta-CrRLK1L8-B	0	0.152089	0.120218	0	0.656128	0.484974	ND	0	0.739146
Ta-CrRLK1L8-D	0.417125	0.229046	0.325606	0	0	0.43875	0.549108	0	ND
Ta-CrRLK1L9-A	36.7096	22.4026	14.1847	18.1433	14.8076	14.0975	0.610267	1.27907	0.952044
Ta-CrRLK1L9-B	23.3257	17.4456	11.6751	14.2833	13.4022	11.006	0.747914	1.2234	0.821208
Ta-CrRLK1L9-D	29.5973	20.9935	16.8655	16.2716	15.9956	12.5341	0.709305	0.96479	0.783596
Ta-CrRLK1L10-A	1.38028	3.6564	1.90322	3.54506	2.35677	2.51514	2.64903	1.86267	1.0672
Ta-CrRLK1L10-B	2.19499	3.93293	1.97617	2.53022	1.81764	2.27931	1.79177	1.28036	1.25399
Ta-CrRLK1L10-D	1.2806	1.64422	1.78103	2.83606	1.6198	2.23548	1.28394	1.59237	1.3801
Ta-CrRLK1L11-A	16.216	13.389	7.31107	8.59279	8.6451	7.77175	0.825665	1.17531	0.898978
Ta-CrRLK1L11-B	15.8717	14.0046	5.36401	7.87983	5.98319	6.16349	0.882361	1.46902	1.03014
Ta-CrRLK1L11-D	13.4137	13.2578	7.91384	8.53039	7.80387	7.49596	0.988379	1.07791	0.960544
Ta-CrRLK1L12-A	0.820834	0.111741	0.031747	0	0.033559	0	0.136131	0	0
Ta-CrRLK1L12-B	0.700879	0	0	0	0	0	0	ND	ND
Ta-CrRLK1L12-D	1.03822	0.117706	0	0	0.0349963	0	0.113374	ND	0
Ta-CrRLK1L13-A	2.11149	0	0	0	0	0.0210027	0	ND	ND
Ta-CrRLK1L13-B	2.00496	0.234343	0	0	0.0231273	0	0.116882	ND	0
Ta-CrRLK1L13-D	1.90612	0.084621	0.0311643	0	0	0	0.0443945	0	ND
Ta-CrRLK1L14-A	111.397	55.5116	25.1723	25.5686	30.0661	23.878	0.498322	1.01574	0.794183
Ta-CrRLK1L14-B	113.64	57.5277	28.8906	25.8203	29.5071	24.7333	0.506226	0.893725	0.838214
Ta-CrRLK1L14-D	114.267	57.6018	30.9639	27.5504	32.1503	22.0406	0.504098	0.889759	0.685549
Ta-CrRLK1L15-A	0.913318	0.73655	2.09786	1.64412	1.23276	1.13751	0.806455	0.783713	0.922739
Ta-CrRLK1L15-B	0	0.251704	2.25068	1.78261	1.14499	0.988578	ND	0.792033	0.863397
Ta-CrRLK1L15-D	0.0590513	0.570225	2.72088	2.08804	1.43284	1.16165	9.65642	0.767415	0.810729
Note: Gene expression in response to Claviceps purpurea was determined from trasTa-Criptome datasets by Tente et al., 2021.
MK denotes Mock samples, Cp denotes Clavicps purpurea infection. Gene expression was determined in stigma post 1 hr infection of Cp,
ovule post 48 hr infection of Cp, and ovary trasmittin tissue (TT) post 48 hr infection of Cp. Fc denotes upregulation or downregulation of genes
after 24, 48 and 72 hrs of infection. Gene expression are given in FPKM.
